# The genetic variation landscape of African swine fever virus reveals frequent positive selection and adaptive flexibility

**DOI:** 10.1101/2020.08.12.249045

**Authors:** Yun-Juan Bao, Junhui Qiu, Yuzi Luo, Fernando Rodríguez, Hua-Ji Qiu

## Abstract

African swine fever virus (ASFV) is a lethal disease agent that causes high mortality in swine population and devastating loss in swine industries. The development of efficacious vaccines has been hindered by the gap in knowledge concerning genetic variation of ASFV and the genetic factors involved in host adaptation and virus-host interactions. In this study, we performed a meta-genetic study of ASFV aiming to profile the variation landscape and identify genetic factors with signatures of positive selection and relevance to host adaptation. Our data reveals a high level of genetic variability of ASFV shaped by both diversifying selection and selective sweep. The selection signatures are widely distributed across the genome with the diversifying selection falling within 29 genes and selection sweep within 25 genes, highlighting strong signals of adaptive evolution of ASFV. Further examination of the sequence properties reveals the link of the selection signatures with virus-host interactions and adaptive flexibility. Specifically, we discovered a site at 157th of the key antigen protein EP402R under diversifying selection, which is located in the cytotoxic T-cell epitope related with the low level of cross-reaction in T-cell response. Importantly, two multigene families MGF360 and MGF505, the host range factors of ASFV, exhibit divergent selection among the paralogous members, conferring sequence pools for genetic diversification and adaptive capability. By integrating the genes with selection signatures into a unified framework of interactions between ASFV and hosts, we showed that the genes are involved in multiple processes of host immune interaction and virus life cycles, and may play crucial roles in circumventing host defense systems and enhancing adaptive fitness. Our findings will allow enhanced understanding of genetic basis of rapid spreading and adaptation of ASFV among the hosts.
