## Supplementary file 2 for "The genetic variation landscape of African swine fever virus reveals frequent positive selection and adaptive flexibility"

### Sheet: Sheet1
The sites of genes under potential positive selection with ɷ (dN/dS) >1.
Gene	Location	Posterior probability
MGF505-4R	26	0.9
	52	1
	93	0.94
	101	0.88
	109	0.86
	113	1
	125	0.91
	153	0.9
	194	0.85
	295	1
	298	0.95
	299	0.95
	327	0.99
	353	0.91
	358	0.97
	367	1
	439	1
	497	0.84
EP402R	51	0.97
	63	0.95
	64	0.95
	81	0.99
	89	0.97
	90	0.99
	94	0.97
	134	0.95
	145	0.97
	177	0.95
	192	0.93
	219	1
	229	0.97
	232	0.91
	243	1
	244	0.98
	297	1
	298	1
I215L	55	1
	80	1
	97	0.92
	138	1
	139	1
	140	0.89
	174	1
	175	0.97
	189	0.93
	195	0.96
EP153R	15	0.9	recombination
	24	0.96	recombination
	52	0.9
	53	0.88
	59	0.98
	125	0.99
	131	0.93
	145	1
	150	1
	155	1
	156	0.97
	160	1
	163	1
	164	0.98
MGF505-6R	26	0.99
	40	0.99
	60	0.97
	109	0.97
	129	0.9
	158	0.97
	181	1
	228	0.89
	230	0.97
	235	0.94
	290	0.9
	332	0.8
	333	0.99
	365	0.9	recombination
	416	0.95	recombination
	425	0.95	recombination
	429	0.9	recombination
	458	0.99	recombination
B117L	38	0.85
	40	0.94
	54	0.99
MGF505-9R	51	0.92
	69	1
	78	0.87
	107	0.92
	157	0.94
	183	0.98
	335	0.93
	358	0.99
	365	1
	370	0.98
	436	0.99
	468	0.98
	505	0.92
	506	1
B602L	340	0.951
	374	0.921
	649	0.974
	663	0.94
L60L	16	0.93
	18	0.97
	55	0.95
86R	19	1
	20	0.99
	26	1
	28	0.95
	35	1
	47	1
	60	1
	80	0.99
MGF505-7R	40	0.93
	52	0.99
	60	0.98
	70	0.99
	93	0.91
	95	0.99
	133	0.98
	142	0.92
	159	1
	166	0.88
	177	0.99
	181	1
	229	0.97
	230	0.85
	235	0.96
	241	0.96
	271	0.93
	272	0.97
	289	0.85
	290	0.98
	333	0.94
	365	0.95
	416	0.9
	520	0.96
MGF360-6L	20	0.88
	37	0.98
	129	0.89
	158	0.86
	213	0.9	recombination	Two portugal strains may have recombination in this region.
	243	0.85	recombination
	246	0.86
	277	0.79	recombination
	280	0.81	recombination
H108R/J5R	65	0.98
A240L	57	0.921
	77	0.976
MGF300-4L	2	0.97
	60	0.98
	107	0.95
	156	1
	191	0.96
	230	0.98
	245	0.91
	304	1
	311	0.91
MGF360-12L	34	0.91
	97	1
	149	0.98
	164	0.85
	233	1
	339	1
A137R/P11.5	18	0.97
	37	0.97
	40	0.91
	93	0.99
MGF360-3L	175	0.98
	271	0.86
	351	0.98
A238L	17	1
B475L	288	0.91	recombination
	293	0.98	recombination
	324	0.92
	338	1
	351	0.9
	359	0.89
	361	0.89
	364	0.97
	382	0.98
	386	0.98
	397	1
	441	0.99
	450	0.98
	451	1
K78R/P10	25	0.99
	35	0.71a
	36	0.89
	40	1
MGF360-8L	104	0.875
	118	0.935
	150	0.983
	160	0.836
	173	0.938
	178	0.865
	241	0.942
	243	0.939
	256	0.968
	266	0.982
	288	0.991
MGF360-18R	1	0.86
	32	0.88
	39	0.99
	58	0.9
	127	0.82
	143	0.96
	147	0.9
	159	0.89
	164	0.92
MGF360-10L	25	0.85
	126	0.88
	130	0.81
	345	0.92
	352	0.93
MGF360-4L	20	0.94
	37	0.98
	52	0.91
	102	0.96
	115	0.85
	213	0.99
	240	0.87
	243	0.82
MGF505-1R	157	0.93
	163	0.94
	259	0.94
	295	0.93
	343	0.98
	360	0.87
Q706L	666	0.99
CP2475L	477	0.97
	621	0.9
	1215	0.97
	1244	0.99
	1248	1
	1256	0.95
	1260	0.91
	1264	0.9
	1267	1
	1276	0.98
	1277	0.96
	1715	0.99
	2160	0.94
	2205	0.95
	2235	0.99
	2244	1
	2261	1
	2269	0.96
	2288	0.93
	2292	1
	2300	0.94
	2306	0.98
	2310	0.88
	2320	0.99
	2327	0.97
MGF505-5R	20	0.996
	105	0.997
	109	0.966		remove Malawi
	119	0.873
	133	0.898
	154	0.821		remove Malawi
	455	0.932
	481	0.895
	489	0.992
