## Supplementary file 4 for "The genetic variation landscape of African swine fever virus reveals frequent positive selection and adaptive flexibility"

### Sheet: MGF360
Supplementary file 4. The sites under positive selection using LRTs for pairs of MGF360 genes with posterior probability ≥ 0.8 in Bayes empirical tests.
The sites in light blue indicate non-radical non-synonymous mutations.
The sites in MGF360 14L vs. 16R were not listed due to the low convergence of the site Model.
The sites in the column "Loc" refer to the codon position in the multiple sequence alignment of all orthologs and paralogs of MGF360.
Loc	MGF360 1L vs. 2L		MGF360 1L vs. 3L		MGF360 2L vs. 3L		MGF360 4L vs. 6L		MGF360 8L vs. 10L		MGF360 8L vs. 13L		MGF360 10L vs. 13L		MGF360 9L vs. 11L		MGF360 9L vs. 12L		MGF360 11L vs. 12L		MGF360 1L2L vs. 3L		MGF360 4L6L vs. 16R
	foreground		foreground		foreground		foreground		foreground		foreground		foreground		foreground		foreground		foreground		foreground		foreground
	1L	2L	1L	3L	2L	3L	4L	6L	8L	10L	8L	13L	10L	13L	9L	11L	9L	12L	11L	12L	1L2L	3L	4L6L	16R
2
3														0.853
5		0.891			0.926																0.905
9
10
13
14
17
19												0.972		0.965									0.805
20															0.848		0.811
21			0.849
22			0.811
23															0.851
24																							0.889
28																				0.879	0.862
29
30
31													0.866
32
35
36
41								0.918															0.995
42																							0.94
43
46
47																				0.815
50
51
52
53	0.856
54
55	0.978
56
57
58
59
60																					0.918
61
62																							0.953
63
64																				0.89
66
68
69															0.898		0.843
70
71															0.802
72
74															0.822
75		0.968			0.842										0.863
76
77												0.859		0.894
78														0.853
82
85															0.843					0.878
87
89
90																				0.882
91
92
93
94
96
97
99
101																				0.896			0.971
103
104																							0.813
105
107																							0.866
108
110
111
112
113																	0.876
114												0.851											0.96
115			0.852															0.8		0.961
116			0.924																				0.821
117			0.869
118
119
120
121			0.827
124			0.879
125			0.882																		0.81
126
128			0.908																		0.848
129
130												0.84		0.92							0.939
131
132
134														0.825	0.886
135
137									0.947						0.843
138															0.931		0.868
139															0.836
140			0.899																		0.894
142
143
144																							0.927
145
146
147
149
151
154
157
158
161
162														0.836
164
165									0.849
166
167
168									0.926					0.838							0.931
169												0.914		0.969	0.832					0.915
170
171									0.992		0.939										0.847
172
173																							0.985
174															0.818
175
176																					0.904
177
178																					0.81		0.935
179			0.852
180
181					0.824
182
184																				0.958
185															0.877								0.873
186
191
192
193				0.937		0.989																0.808
195
196																				0.893
197												0.956		0.993
198								0.81	0.994		0.918												0.835
199
200
202																					0.877
203									0.821
204																							0.954
205
206								0.833													0.847
208																				0.899
209					0.94																0.901
210
211																					0.814
212												0.805		0.84
213
214
217
218																							0.847
220
221
222
223
224									0.907
226
227
228																							0.977
229
230
231
232
234												0.948		0.881
235
236
237
240
243
246																					0.82
247
248
249
250												0.955		0.992
251
252
253																		0.828		0.962
254
255																							0.98
256																				0.888
257
258																							0.866
260														0.867
261															0.867
262
264
265							0.891							0.963
266									0.949												0.955*
268
269			0.93						0.943												0.845		0.866
270
271
272			0.906																		0.904
274																				0.849
275
277
279
280																				0.946	0.914
281
283									0.972		0.815
285															0.81
287
290
291
293									0.811		0.844
294
295																					0.863
296
297							0.894																	0.823
298		0.851																			0.904
299							0.836
300																							0.873
301
303
305
307																							0.856
308
309							0.803																0.888
310
311
312
313
316							0.962																0.941	0.936
318
320			0.875				0.813														0.85		0.849
322																					0.813		0.963
323														0.812
324
326
327
330
331
332																				0.858
334
336
337																		0.844
338
339
342
343												0.885		0.957
344
345							0.835																0.948
346
347
348																					0.884
349																				0.833
350
351
352
353															0.807								0.872
356												0.975		0.989							0.866
357
358																							0.813
359
360									0.995		0.985												0.84
362
363
364																				0.865
365		0.938			0.971																0.965*
366																				0.807
368
369
370
371
372
374
376
377
379							0.909																0.954
380			0.882																		0.824
381
382
384
385
386												0.856		0.95
388																		0.945		0.887
390
393							0.81																0.95
394
395
396			0.9		0.958																0.937
397
398
399
400
401
402
403																					0.948
405
406
407
408
409

### Sheet: MGF505
Supplementary file 4. The sites under positive selection using LRTs for pairs of MGF505 with posterior probability ≥ 0.9 in Bayes empirical tests.
The sites in light blue indicate non-radical non-synonymous mutations.
The sites in the column "Loc" refer to the codon position in the multiple sequence alignment of all orthologs and paralogs of MGF505.
Loc	MGF505 1L vs. 2L		MGF505 1R vs. 5R		MGF505 4R vs. 5R		MGF505 2R vs. 4R		MGF505 2R vs. 5R		MGF505 1R vs. 2R		MGF505 2R vs. 10R		MGF505 9R vs. 10R		MGF505 7R vs. 6R		MGF505 6R vs. 9R		MGF505 7R vs. 9R		MGF505 6R vs. 10R		MGF505 7R vs. 10R
	foreground		foreground		foreground		foreground		foreground		foreground		foreground		foreground		foreground		foreground		foreground		foreground		foreground
	1R	4R	1R	5R	4R	5R	2R	4R	2R	5R	1R	2R	2R	10R	9R	10R	7R	6R	6R	9R	7R	9R	6R	10R	7R	10R
20								0.905													0.92
22				0.924		0.942				0.931
28																			0.982
35							0.93		0.982			0.941
42																			0.951				0.981
47															0.902					0.939
51																				0.914
53					0.928			0.947
54		0.998			0.999			0.998																	0.984
55					0.936			0.913
59																				0.908
71															0.942					0.919
72																					0.94				0.959
73								0.91
95					0.97			0.953
103		0.96			0.953			0.976
107				0.906		0.962
115		0.998			0.997			0.996
127								0.973
129								0.931
131																					0.91
135																					0.939
156								0.987		0.91
160																			0.932				0.917
162								0.962
163																0.912
164
165																					0.911
166	0.921
176																					0.913
178
179																					0.952				0.932
183																			0.968				0.992		0.972
187																				0.946
200					0.935			0.914
203					0.918			0.971
212					0.901			0.91
231																					0.911
232																			0.954		0.913		0.953
237																			0.901		0.903
243																					0.925
250								0.949
263																					0.902
272									0.914			0.943
276																					0.919
277																					0.91
296																									0.923
304		0.985			0.984			0.997
307		0.914						0.978
308					0.946			0.991
331								0.914
336		0.991			0.966			0.991
339														0.92
340																			0.98				0.94
348					0.909
352	0.918
355																0.901
365		0.955			0.964			0.984
370		0.902			0.991			0.988
374									0.913
375															0.997					0.985		0.999
376																					0.915
378
379		0.98			0.972			0.998
382					0.903			0.953							0.976							0.992
387															0.921					0.926
391		0.953						0.977
419								0.956
424								0.954
440		0.905						0.972
443								0.903
447
451		0.997			0.99			0.995
460																						0.911
476																			0.965				0.934
498																				0.953
515				0.931
520								0.962
531							0.912		0.92
536															0.989					0.949		0.984
537																				0.992
551																										0.917
563														0.915		0.926
